# A pleiotropic chemoreceptor facilitates the functional coupling of pheromone production and perception

**DOI:** 10.1101/2022.01.10.475668

**Authors:** Cassondra Vernier, Kathleen M. Zelle, Nicole Leitner, Xitong Liang, Sean Halloran, Jocelyn G. Millar, Yehuda Ben-Shahar

**Affiliations:** Department of Biology, Washington University in Saint Louis, 1 Brookings Drive, Saint Louis, MO 63130, USA; Carl R. Woese Institute for Genomic Biology, University of Illinois, 1206 W. Gregory Dr., Urbana, IL 61801, USA; Department of Neuroscience, Washington University School of Medicine, 660 South Euclid Avenue, St. Louis, MO 63110, USA; Department of Entomology, University of California, Riverside, 900 University Avenue, Riverside, CA 92521, USA

**Keywords:** *Drosophila melanogaster*, Vinegar fly, Fruit fly, Cuticular hydrocarbons, *Gr8a*, Oenocyte

## Abstract

Optimal mating decisions depend on the robust coupling of signal production and perception because independent changes in either could carry a fitness cost. However, since the perception and production of mating signals are often mediated by different tissues and cell types, the mechanisms that drive and maintain their coupling remain unknown for most animal species. Here, we show that in *Drosophila,* sensory perception and production of an inhibitory mating pheromone are co-regulated by *Gr8a,* a member of the *Gustatory receptor* gene family. Specifically, we found that the pleiotropic action of *Gr8a* independently regulates the perception of pheromones by the chemosensory systems of males and females, as well as their production in the fat body and oenocytes of males. These findings provide a relatively simple molecular explanation for how pleiotropic receptors maintain robust mating signaling systems at the population and species levels.
