## Supplementary material for "A pleiotropic chemoreceptor facilitates the functional coupling of pheromone production and perception": Fig S1 data

### Sheet: A
Male Genotype	Courtship latency (s)	Courship index
Gr8a>TNT	17	1
Gr8a>TNT	11	0.991511
Gr8a>TNT	33	0.957672
Gr8a>TNT	11	0.731749
Gr8a>TNT	17	0.974271
Gr8a>TNT	290	0.283871
Gr8a>TNT	13	0.867121
Gr8a>TNT	38	1
Gr8a>TNT	7	1
Gr8a>TNT	12	1
Gr8a>TNT	23	1
Gr8a>TNT	8	0.966216
Gr8a>TNT	14	1
Gr8a>TNT	63	0.804469
Gr8a>TNT	75	0.52381
Gr8a>TNT	11	1
Gr8a>TNT	15	0.91453
Gr8a>TNT	8	1
Gr8a>TNT	4	0.854027
Gr8a>TNT	4	1
Gr8a>TNT	178	1
Gr8a>TNT	29	0.0928196
Gr8a>TNT	7	0.991568
Gr8a>TNT	49	0.927405
Gr8a>TNT	20	1
Gr8a>TNT	15	1
Gr8a>TNT inactive	27	1
Gr8a>TNT inactive	170	0.760465
Gr8a>TNT inactive	3	1
Gr8a>TNT inactive	40	1
Gr8a>TNT inactive	61	0.990724
Gr8a>TNT inactive	21	0.872193
Gr8a>TNT inactive	9	1
Gr8a>TNT inactive	10	1
Gr8a>TNT inactive	8	0.983108
Gr8a>TNT inactive	8	0.736486
Gr8a>TNT inactive	33	0.761905
Gr8a>TNT inactive	7	0.908938
Gr8a>TNT inactive	4	1
Gr8a>TNT inactive	11	0.896435
Gr8a>TNT inactive	8	0.712838
Gr8a>TNT inactive	129	1
Gr8a>TNT inactive	6	1
Gr8a>TNT inactive	9	0.966159
Gr8a>TNT inactive	12	1
Gr8a>TNT inactive	13	0.787053
Gr8a>TNT inactive	30	0.221053
Gr8a>TNT inactive	21	0.839378
Gr8a>TNT inactive	24	0.852431
Gr8a>TNT inactive	98	0.99004
Gr8a>TNT inactive	5	1
Gr8a>TNT inactive	5	1
Gr8a>TNT inactive	3	1
Gr8a>TNT inactive	46	0.915162
Gr8a>TNT inactive	6	1
Gr8a>TNT inactive	3	0.889447
Gr8a>TNT inactive	16	1
Gr8a>TNT inactive	11	0.940577

### Sheet: B
Male Genotype	Courtship latency (s)	Courship index
wt	9	1
wt	338	1
wt	42	0.964158
wt	12	1
wt	10	1
wt	15	0.940171
wt	33	0.589065
wt	369	0.844156
wt	310	0.251724
wt	14	0.904437
wt	13	0.964225
wt	16	0.748288
wt	129	0.592357
wt	32	1
wt	25	1
wt	13	0.957411
Gr8a-	105	0.636364
Gr8a-	96	0.980159
Gr8a-	72	1
Gr8a-	187	0.951574
Gr8a-	228	1
Gr8a-	460	1
Gr8a-	236	0.909341
Gr8a-	125	1
Gr8a-	115	1
Gr8a-	127	0.957717
Gr8a-	177	0.933806
Gr8a-	4	0.981544
Gr8a-	362	1
Gr8a-	76	1
Gr8a-	67	1
Gr8a-	216	1
Gr8a-	29	1
Gr8a-	15	0.471795
Gr8a-	39	0.973262
