## Supplementary material for "A pleiotropic chemoreceptor facilitates the functional coupling of pheromone production and perception": Fig 5 data

### Sheet: B
Species	Sex	Gr8a Ct	rp49 Ct
D. ananassae	Male	26.8246	17.1184
D. ananassae	Male	26.6833	17.4669
D. ananassae	Male	26.4218	17.1242
D. ananassae	Male	26.8625	17.7741
D. ananassae	Female	28.5322	16.4187
D. ananassae	Female	28.0172	16.0895
D. ananassae	Female	28.0995	15.6942
D. ananassae	Female	27.8855	15.9274
D. simulans	Male	29.0186	19.6276
D. simulans	Male	28.3179	16.9508
D. simulans	Male	28.9253	19.3647
D. simulans	Male	28.5085	18.4596
D. simulans	Female	28.6979	16.86
D. simulans	Female	28.4522	16.8288
D. simulans	Female	28.3242	16.4221
D. simulans	Female	28.5658	16.7507
D. sechellia	Male	27.5048	16.5254
D. sechellia	Male	26.7155	15.5415
D. sechellia	Male	27.1142	16.3599
D. sechellia	Male	26.5689	15.7997
D. sechellia	Female	28.362	15.1166
D. sechellia	Female	28.3484	15.3638
D. sechellia	Female	28.0712	14.7383
D. sechellia	Female	27.7457	14.6394
D. melanogaster	Male	28.3743	25.3907
D. melanogaster	Male	27.8519	25.2222
D. melanogaster	Male	28.3015	25.6782
D. melanogaster	Male	28.0485	25.4657
D. melanogaster	Female	29.0832	23.4691
D. melanogaster	Female	28.9077	23.348
D. melanogaster	Female	28.9828	23.1515
D. melanogaster	Female	28.8417	23.5844
D. yakuba	Male	27.806	16.3664
D. yakuba	Male	28.3691	17.136
D. yakuba	Male	28.2083	17.0214
D. yakuba	Male	28.4464	17.4993
D. yakuba	Female	29.6581	14.9494
D. yakuba	Female	29.661	15.0507
D. yakuba	Female	29.7743	15.2608
D. yakuba	Female	29.7444	15.0204
D. erecta	Male	26.3338	16.973
D. erecta	Male	26.5167	17.2605
D. erecta	Male	26.2428	16.6576
D. erecta	Male	26.3624	16.9507
D. erecta	Female	26.5903	15.5437
D. erecta	Female	26.446	15.1844
D. erecta	Female	26.6156	15.2018
D. erecta	Female	26.9526	15.5142
D. pseudoobscura	Male	26.6882	17.6738
D. pseudoobscura	Male	25.6151	17.579
D. pseudoobscura	Male	26.0544	17.9279
D. pseudoobscura	Male	25.9146	17.5663
D. pseudoobscura	Female	26.3113	15.7994
D. pseudoobscura	Female	26.2046	15.9234
D. pseudoobscura	Female	26.4608	15.9774
D. pseudoobscura	Female	26.1332	15.8285
D. persimilis	Male	26.5828	17.7694
D. persimilis	Male	26.3935	18.0117
D. persimilis	Male	26.4233	18.0084
D. persimilis	Male	26.5868	17.6561
D. persimilis	Female	29.227	19.414
D. persimilis	Female	26.3585	15.7411
D. persimilis	Female	26.4666	16.4292
D. persimilis	Female	27.0369	16.6382
D. willistoni	Male	30.4699	17.5205
D. willistoni	Male	30.5777	17.8812
D. willistoni	Male	30.2016	17.7743
D. willistoni	Male	30.9078	17.9501
D. willistoni	Female	30.1835	15.8807
D. willistoni	Female	30.2932	16.2277
D. willistoni	Female	30.1405	16.0193
D. willistoni	Female	30.6526	16.3543
D. mojavensis	Male	25.8724	18.0361
D. mojavensis	Male	26.4387	18.5338
D. mojavensis	Male	26.0168	18.4557
D. mojavensis	Male	26.1933	18.3162
D. mojavensis	Female	25.6163	16.4118
D. mojavensis	Female	25.7814	16.5316
D. mojavensis	Female	26.1672	17.0206
D. mojavensis	Female	26.0367	17.0497
D. virilis	Male	27.4277	17.1644
D. virilis	Male	26.9413	16.6475
D. virilis	Male	27.1788	16.6996
D. virilis	Male	27.3929	16.8005
D. virilis	Female	27.9261	15.1859
D. virilis	Female	27.9224	15.4032
D. virilis	Female	28.1138	15.3677
D. virilis	Female	27.8029	14.935

### Sheet: E
Species	Other species courted first	D. melanogaster courted first	Total
simulans	11	12	23
erecta	10	14	24
pseudoobscura	14	8	22
persimilis	12	8	20
mojavensis	6	21	27

### Sheet: F
Genotype	Description	C21	Unknown	C22	7-C22	Unknown	C23	C23 & 9-C23	7-C23	5-C23	CvA	C24	C24 & 9-C24	8-C24	7-C24	6-C24	5-C24	2Me-C24	C25	C25 & 9-C25	7-C25	5-C25	C25 diene	Unknown	2Me-C26	C27	7-C27	2Me-C28	C29	2Me-C30	Sum
Gr8a-; desat1 > Gr8a melanogaster	D. melanogaster Gr8a rescue	1.75	0	2.04	0.7	0.15	13.76	13.76	46.78	3.17	1.6	0.69	0.69	1.43	0.55	0.59	0.08	1.41	2.02	2.27	8.48	0.56	0	0.25	3.38	1.17	0.24	3.41	0.44	0.8	112.17
Gr8a-; desat1 > Gr8a melanogaster	D. melanogaster Gr8a rescue	2.1	0.03	2.63	0.83	0.16	0	18.61	56.12	3.97	1.62	0.91	0.91	1.78	0.7	0.73	0.1	1.56	3.46	2.25	11.27	0.75	0	0.39	4.19	1.66	0.32	4.49	0.66	1.07	123.27
Gr8a-; desat1 > Gr8a melanogaster	D. melanogaster Gr8a rescue	1.71	0	2.08	0.66	0.14	14.94	14.94	44.61	3.09	1.38	0.75	0.75	1.39	0.54	0.57	0.08	1.33	4.64	4.64	8.95	0.58	0	0.3	3.68	1.35	0.25	3.74	0.53	0.88	118.5
Gr8a-; desat1 > Gr8a melanogaster	D. melanogaster Gr8a rescue	1.8	0.02	2.18	0.7	0.14	15.66	15.66	47.6	3.37	1.51	0.77	0.77	1.51	0.59	0.6	0.08	1.3	2.81	2.15	9.67	0.66	0	0.34	3.49	1.45	0.27	3.74	0.57	0.94	120.35
Gr8a-; desat1 > Gr8a melanogaster	D. melanogaster Gr8a rescue	2.2	0.02	2.62	0.91	0.2	0	19.24	61.1	4.35	1.25	0.89	0.89	1.97	0.77	0.79	0.11	1.67	0	6.03	12.75	0.86	0.03	0.5	4.06	1.52	0.38	4.23	0.61	0.98	130.93
Gr8a-; desat1 > Gr8a melanogaster	D. melanogaster Gr8a rescue	1.89	0.02	2.14	0.68	0.16	14.58	14.58	45.29	3.18	1.48	0.72	0.72	1.44	0.54	0.58	0.08	1.34	2.36	2.15	8.6	0	0.03	0.34	3.47	1.26	0.26	3.63	0.5	0.88	112.9
Gr8a-; desat1 > Gr8a melanogaster	D. melanogaster Gr8a rescue	2.15	0.03	2.52	0.87	0.18	18.56	18.56	58.62	4.13	1.89	0.86	0.86	1.84	0.72	0.73	0.1	1.72	3.47	2.32	11.65	0.82	0.03	0.49	4.13	1.6	0.35	4.31	0.67	1.1	145.28
Gr8a-; desat1 > Gr8a melanogaster	D. melanogaster Gr8a rescue	2.04	0.03	2.44	0.85	0.17	0	18.46	56.42	4.05	2.13	0.86	0.86	1.79	0.71	0.72	0.1	1.56	3.41	2.44	11.68	0.82	0	0.44	3.99	1.65	0.35	4.43	0.69	1.15	124.24
Gr8a-; desat1 > Gr8a melanogaster	D. melanogaster Gr8a rescue	1.78	0.01	2.14	0.73	0.16	15.47	15.47	49.66	3.5	1.26	0.76	0.76	1.59	0.62	0.64	0.09	1.35	3.18	1.9	10.2	0.7	0.03	0.39	3.42	1.35	0.28	3.73	0.55	0.89	122.61
Gr8a-; desat1 > Gr8a melanogaster	D. melanogaster Gr8a rescue	1.46	0.02	1.77	0.59	0.12	12.12	12.12	39.64	2.78	1.07	0.61	0.61	1.25	0.49	0.51	0.07	1.06	1.85	2.1	7.91	0.55	0	0.29	2.71	1.1	0.22	2.92	0.44	0.73	97.11
Gr8a-; desat1 > Gr8a mojavensis	D. mojavensis Gr8a rescue	4.1	0.05	4.26	1.73	0.35	0	42.4	100.4	7.44	2.2	1.31	1.31	3.35	1.29	1.31	0.17	3.02	0	9.67	19.51	1.33	0	1.01	6.52	2.17	0.59	6.38	0.97	1.51	224.35
Gr8a-; desat1 > Gr8a mojavensis	D. mojavensis Gr8a rescue	3.82	0.06	3.96	1.62	0.33	0	36.21	96.74	6.91	2.24	1.23	1.23	3.09	1.21	1.21	0.17	2.81	0	8.99	18.17	1.25	0	0.97	6	1.98	0.53	5.95	0.9	1.41	208.99
Gr8a-; desat1 > Gr8a mojavensis	D. mojavensis Gr8a rescue	2.49	0.03	2.69	1.04	0.24	0	21.12	68.17	4.67	1.94	0.95	0.95	2.09	0.89	0.8	0.12	2.19	0	7.22	14.42	1.05	0.04	0.72	5.34	1.68	0.47	5.1	0.67	1.22	148.31
Gr8a-; desat1 > Gr8a mojavensis	D. mojavensis Gr8a rescue	3.34	0.06	3.6	1.4	0.28	0	35.28	80.32	5.91	2.48	1.18	1.18	2.66	1.03	1.04	1.04	2.54	0	8.2	15.58	1.11	0	0.82	5.99	1.99	0.46	6.1	0.88	1.46	185.93
Gr8a-; desat1 > Gr8a mojavensis	D. mojavensis Gr8a rescue	2.56	0.06	2.69	1.09	0.26	0	21.56	67.81	4.6	3.67	0.9	0.9	2.05	0.84	0.81	0.12	2.37	0	6.49	12.81	0.95	0.03	0.63	5.21	1.5	0.38	4.82	0.66	1.27	147.04
Gr8a-; desat1 > Gr8a mojavensis	D. mojavensis Gr8a rescue	4.22	0.08	4.29	1.77	0.36	0	44.38	99.21	7.44	2.52	1.32	1.32	3.36	1.3	1.31	0.18	3.07	0	9.69	19.66	1.36	0	1.1	6.5	2.1	0.58	6.36	0.94	1.49	225.91
Gr8a-; desat1 > Gr8a mojavensis	D. mojavensis Gr8a rescue	3.21	0.06	3.39	1.38	0.28	0	32.22	79.59	5.76	2.38	1.1	1.1	2.57	1.01	1.01	0.14	2.49	0	7.75	15.18	1.06	0	0.83	5.59	1.85	0.45	5.61	0.83	1.35	178.19
Gr8a-; desat1 > Gr8a mojavensis	D. mojavensis Gr8a rescue	3.48	0.06	3.67	1.47	0.3	0	36.16	85.22	6.32	1.83	1.18	1.18	2.83	1.1	1.1	0.15	2.58	0	8.5	16.87	1.15	0	0.93	5.76	2.03	0.5	5.95	0.9	1.41	192.63
Gr8a-; desat1 > Gr8a mojavensis	D. mojavensis Gr8a rescue	4.3	0.07	4.35	1.85	0.37	0	48.45	100.09	7.73	2.47	1.33	1.33	3.51	1.35	1.36	0.18	3.05	0	10.08	20.42	1.41	0	1.15	6.51	2.27	0.6	6.77	1.02	1.63	233.65
Gr8a-; desat1 > Gr8a mojavensis	D. mojavensis Gr8a rescue	4.45	0.1	4.54	2.04	0.4	0	58.95	99.59	8.23	3.11	1.42	1.42	3.75	1.45	1.45	0.2	3.33	0	10.87	22.3	1.56	0	1.22	6.98	2.35	0.66	7.07	1.09	1.7	250.23
