## Supplementary material for "A pleiotropic chemoreceptor facilitates the functional coupling of pheromone production and perception": Fig 4 data

### Sheet: A
Compound	Copulation latency (s)
9-C25	1200
9-C25	1200
9-C25	1200
9-C25	1200
9-C25	1200
9-C25	1200
9-C25	1200
9-C25	1200
9-C25	1200
9-C25	1200
9-C25	1200
9-C25	1200
9-C25	1200
9-C25	1200
9-C25	1200
9-C25	1200
9-C25	1200
9-C25	1200
7-C25	1200
7-C25	1200
7-C25	1200
7-C25	1200
7-C25	1200
7-C25	1200
7-C25	1200
7-C25	1200
7-C25	1200
7-C25	1200
7-C25	1200
7-C25	1200
7-C25	1200
7-C25	1200
7-C25	1200
7-C25	1200
7-C25	1200
7-C25	1200
5-C25	1200
5-C25	1200
5-C25	1200
5-C25	1200
5-C25	1200
5-C25	360
5-C25	1200
5-C25	182
5-C25	298
5-C25	1200
5-C25	1200
5-C25	1200
5-C25	986
5-C25	1200
5-C25	1200
5-C25	1200
5-C25	144
5-C25	556
C25	1200
C25	169
C25	490
C25	1200
C25	1200
C25	624
C25	1200
C25	1200
C25	84
C25	234
C25	1200
C25	510
C25	1200
C25	1200
C25	1200
C25	1200
C25	462
C25	1200
7-C27	1200
7-C27	1200
7-C27	1200
7-C27	1200
7-C27	1200
7-C27	1200
7-C27	1200
7-C27	1200
7-C27	1200
7-C27	1200
7-C27	1200
7-C27	1200
7-C27	1200
7-C27	1200
7-C27	1200
7-C27	1200
7-C27	1200
7-C27	1200
C27	1200
C27	1200
C27	1200
C27	646
C27	806
C27	1200
C27	234
C27	537
C27	43
C27	1200
C27	1200
C27	1200
C27	1200
C27	1200
C27	713
C27	1200
C27	1200
C27	1200
C29	1200
C29	436
C29	1200
C29	1200
C29	1200
C29	1061
C29	1200
C29	905
C29	1200
C29	180
C29	125
C29	170
C29	1200
C29	452
C29	839
C29	1200
C29	1200
C29	1200
Control	395
Control	619
Control	1200
Control	112
Control	1200
Control	203
Control	1200
Control	1200
Control	163
Control	1200
Control	120
Control	340
Control	991
Control	1123
Control	1200
Control	1200
Control	1200
Control	395

### Sheet: B-J
Compound	Treatment	Courtship latency (s)	Courtship index	Copulation latency (s)
9-C25	Control	30	1	900
9-C25	Control	137	1	900
9-C25	Control	47	0.316456	900
9-C25	Control	168	0.960648	900
9-C25	Control	55	0.910092	558
9-C25	Control	47	0.902351	790
9-C25	Control	142	1	342
9-C25	Control	434	1	642
9-C25	Control	391	1	900
9-C25	Control	78	0.783525	900
9-C25	Control	321	1	360
9-C25	Control	600	0	900
9-C25	Control	4	1	55
9-C25	Control	16	0.171233	900
9-C25	Control	600	0	900
9-C25	Treated	99	0.233533	900
9-C25	Treated	99	1	470
9-C25	Treated	600	0	900
9-C25	Treated	600	0	900
9-C25	Treated	600	0	900
9-C25	Treated	600	0	900
9-C25	Treated	199	0.945137	732
9-C25	Treated	600	0	900
9-C25	Treated	600	0	900
9-C25	Treated	600	0	900
9-C25	Treated	6	1	562
9-C25	Treated	485	1	900
9-C25	Treated	54	0.507326	900
9-C25	Treated	600	0	900
7-C25	Control	600	0	900
7-C25	Control	21	0.906736	350
7-C25	Control	40	0.923214	854
7-C25	Control	135	1	141
7-C25	Control	86	0.939689	189
7-C25	Control	16	0.969178	695
7-C25	Control	267	1	443
7-C25	Control	600	0	900
7-C25	Control	486	0.0175439	690
7-C25	Control	600	0	900
7-C25	Control	169	0.900232	532
7-C25	Control	442	1	535
7-C25	Control	42	0.784946	900
7-C25	Control	40	0.896429	900
7-C25	Treated	89	0.0215264	900
7-C25	Treated	385	0.0139535	900
7-C25	Treated	385	1	900
7-C25	Treated	600	0	900
7-C25	Treated	447	1	900
7-C25	Treated	79	0.959693	900
7-C25	Treated	38	0.964413	900
7-C25	Treated	325	1	900
7-C25	Treated	59	0.658041	900
7-C25	Treated	129	0.942675	900
7-C25	Treated	55	1	70
7-C25	Treated	600	0	900
7-C25	Treated	515	0.741176	900
7-C27	Control	14	0.933447	67
7-C27	Control	429	1	900
7-C27	Control	600	0	900
7-C27	Control	600	0	900
7-C27	Control	40	0.982143	63
7-C27	Control	167	0.528868	900
7-C27	Control	600	0	900
7-C27	Control	492	1	900
7-C27	Control	9	0.99154	900
7-C27	Control	65	1	71
7-C27	Control	48	0.197464	900
7-C27	Control	37	0.861456	900
7-C27	Control	600	0	900
7-C27	Control	90	0.847059	252
7-C27	Control	600	0	900
7-C27	Treated	8	0.910473	116
7-C27	Treated	20	0.977586	78
7-C27	Treated	3	0.812395	900
7-C27	Treated	152	1	379
7-C27	Treated	23	0.135182	900
7-C27	Treated	519	0.296296	900
7-C27	Treated	90	0.713725	320
7-C27	Treated	15	1	15
7-C27	Treated	127	0.0887949	900
7-C27	Treated	113	1	119
7-C27	Treated	9	0.0135364	900
7-C27	Treated	600	0	900
7-C27	Treated	56	0.681985	62
7-C27	Treated	38	0.839858	550
7-C27	Treated	359	0.672199	640
