## Supplementary material for "A pleiotropic chemoreceptor facilitates the functional coupling of pheromone production and perception": Fig 3 data

### Sheet: A-C
Genotype	C21	Unknown	C22	7-C22	Unknown	C23 & 9-C23	7-C23	5-C23	CvA	C24 & 9-C24	8-C24	7-C24	6-C24	5-C24	2Me-C24	C25	C25 & 9-C25	7-C25	5-C25	C25 diene	Unknown	2Me-C26	C27	7-C27	2Me-C28	C29	2Me-C30	Sum
wt	0.88	0.14	1.31	0.53	0.19	20.45	44.52	4.45	18.76	0.81	1.09	0.89	0.6	0.12	3.22	0	8.71	21.89	0.5	0.91	0.49	8.21	1.6	0.46	6.65	0.46	1.53	149.37
wt	0.84	0.08	1.29	0.44	0.14	16.8	36.18	3.28	13.9	0.76	0.99	0.62	0.47	0	2.82	0	7.07	15.58	0.3	0.69	0.66	6.64	1.42	0.33	5.56	0.39	1.18	118.43
wt	0.93	0.1	1.5	0.57	0.18	19.32	46.61	3.55	14.52	0.88	1.31	0.84	0.72	0.1	3.69	0	8.73	20.09	0.3	0.97	0.71	8.17	1.36	0.35	6.14	0.42	1.77	143.83
wt	0.68	0.13	1	0.45	0.18	17.94	39.71	3.86	16.29	0.74	0.93	0.87	0.55	0.1	3.6	0	8.85	22.95	0.52	0.93	0.56	9.09	1.3	0.49	6.79	0.38	1.39	140.28
wt	0.73	0.09	1.16	0.46	0.15	19.04	37.87	3.61	11.14	0.82	0.94	0.77	0.5	0.08	2.84	0	8.67	20.24	0.43	0.79	0.49	8.14	1.9	0.44	8.4	0.62	2.27	132.59
wt	0.68	0.04	0.98	0.43	0.17	16.27	35.33	3.45	8.62	0.66	0.75	0.67	0.38	0	2.82	0	7.58	17.68	0.35	0.65	0.55	7.48	1.67	0.44	6.93	0.66	1.77	117.01
wt	0.65	0.08	0.95	0.44	0.16	15.59	36.71	3.21	11.52	0.63	0.82	0.67	0.43	0	3.21	0	7.17	17.38	0.33	0.71	0.11	7.27	1.03	0.31	5.15	0.26	1.45	116.24
Gr8a-	1.38	0.22	1.13	0.63	0.31	15.05	43.98	2.92	18.82	0.41	0.59	0.5	0.31	0.06	4.6	2.16	1.79	4.75	0	0.68	1.2	8.79	0.72	0.07	6.22	0.25	2.44	119.98
Gr8a-	1.19	0.22	0.98	0.47	0.23	13.47	36.19	2.47	16.36	0.38	0.47	0.39	0.19	0.03	3.07	2.54	2.04	4.76	0	0.63	1.13	7.58	1.29	0.11	7.53	0.5	3.27	107.49
Gr8a-	1.4	0.19	1.22	0.66	0.28	15.93	47.11	3.19	17.42	0.47	0.66	0.54	0.29	0.06	3.78	2.5	2.51	6	0	0.82	1.38	7.9	1.06	0.14	6.67	0.42	2.68	125.28
Gr8a-	1.35	0.21	1.21	0.56	0.25	15.16	41.58	2.87	16.57	0.46	0.63	0.47	0.3	0.08	3.54	2.46	1.85	4.82	0	0.63	1.16	7.68	0.97	0.08	6.62	0.34	2.42	114.27
Gr8a-	1.21	0.24	1.05	0.62	0.27	14.32	40.49	2.71	19.62	0.43	0.57	0.48	0.28	0.07	3.77	2.29	2.36	5.25	0	0.77	1.3	8	0.9	0.11	6.6	0.39	2.67	116.77
Gr8a-	1.12	0.24	1	0.47	0.23	13.98	37.28	2.45	19.9	0.4	0.51	0.42	0.25	0.03	3.75	2.15	1.9	4.59	0	0.74	1.13	8.08	0.05	0.07	6.26	0.29	2.75	110.04

### Sheet: D
Genotype	Desat 1 (plate 1)	Desat 2 (plate 1)	rp49 (plate 1)	CG8630 (plate 2)	rp49 (plate 2)	CG9747 (plate 3)	CG9743 (plate 3)	CG15331 (plate 3)	rp49 (plate 3)
wt	16.4579	27.4291	16.5189	21.1212	16.6226	22.1114	22.2313	20.3566	17.3597
wt	16.5742	27.2318	16.9628	21.2932	16.531	22.6071	21.7166	21.3414	17.1274
wt	16.3657	27.2395	17.0062	21.5439	16.7393	22.6343	21.9121	20.568	17.1182
wt	16.6644	27.5197	17.1875	21.1907	16.9073	22.1392	22.5208	20.696	17.6019
Gr8a-	16.8769	27.2844	16.9762	20.7659	16.6683	23.022	21.6429	20.3753	17.0292
Gr8a-	16.9604	27.0511	16.6993	21.085	16.84	22.7465	21.8621	19.7655	16.621
Gr8a-	17.1713	27.904	17.2689	21.1676	17.3518	22.9275	22.5246	20.4151	17.567
Gr8a-	17.8068	28.7679	17.6694	21.6419	17.8192	23.5885	23.1701	20.9121	18.1837

### Sheet: E-F
Genotype of male mate	C21	C22	7-C22	Unknown	C23	7-C23	7,11-C23	5-C23	CvA	C24	8-C24	2Me-C24	C25	C25 & 9-C25	7-C25	7,11-C25	5-C25	5,9-C25	Unknown	2Me-C26	C27	9-C27	7-C27	7,11-C27	5,9-C27	7,11-C28	2Me-C28	C29	7,11-C29	2Me-C30	7,11-C31	sum
wt	0.22	0.34	0.03	0.2	5.99	2.2	0.44	0.22	1.59	0.7	0.17	1.04	5.79	2.35	2.89	1.64	0.54	0.59	0.08	8.99	3.28	2.18	4.25	18	2.21	0.55	4.44	0.57	16.36	1.35	0.45	89.65
wt	0.22	0.33	0.04	0.25	6.07	2.43	0.48	0.26	1.23	0.65	0.16	1.23	5.79	2.49	2.89	1.86	0.48	0.75	0.09	10.2	3.33	2.35	3.59	21.44	2.56	0.63	4.98	0.58	18.49	1.42	0.51	97.78
wt	0.28	0.37	0.04	0.3	7.02	2.8	0.57	0.32	1.33	0.64	0.17	1.38	0	5.67	3.44	2.24	0.51	0.9	0.09	10.47	3.17	2	0	25.29	2.49	0.6	5.17	0.59	17.08	1.3	0.48	96.71
wt	0.23	0.3	0.03	0.28	6.36	2.48	0.44	0.25	1.24	0.63	0.14	1.27	6.98	2.55	3.36	1.67	0.56	0.6	0.1	10.37	3.94	2.8	5.75	21.19	2.76	0.74	4.53	0.57	21.95	1.36	0.66	106.09
wt	0.26	0.35	0.03	0.17	7.18	2.32	0.47	0.24	1.69	0.69	0.15	1.04	7.16	2.97	3.01	1.74	0.52	0.64	0.1	9.11	4.11	2.84	4.51	20.28	2.65	0.69	4.68	0.62	20.82	1.42	0.64	103.1
wt	0.2	0.29	0	0.24	6.55	2.61	0.45	0.24	1	0.67	0.15	1.4	7.39	2.87	3.45	1.84	0.57	0.65	0.11	11.52	4.14	3.05	5.34	23.79	2.85	0.8	5.07	0.55	23.54	1.35	0.69	113.37
Gr8a-	0.2	0.33	0.03	0.2	5.75	2.5	0.35	0.21	0.91	0.75	0.18	1.11	6.7	2.37	3.15	1.46	0.56	0.65	0.09	8.86	3.79	2.4	5.08	19.93	2.36	0.6	4.76	0.67	17.64	1.44	0.47	95.5
Gr8a-	0.29	0.43	0.04	0.18	7.32	2.92	0.52	0.28	1.21	0.84	0.2	1.15	6.75	2.91	3.3	2.02	0.61	0.92	0.09	8.67	4.04	2.26	4.16	20.53	2.23	0.6	5.57	0.79	18.47	1.69	0.61	101.6
Gr8a-	0.21	0.36	0.02	0.16	5.73	2.8	0.36	0.23	0.94	0.73	0.19	0.76	5.21	2.63	2.81	1.38	0.54	0.59	0.07	6.75	3.19	2.07	4.54	15.83	2.14	0.52	4.23	0.61	16.01	1.25	0.5	83.36
Gr8a-	0.26	0.34	0.02	0.21	7.1	2.89	0.47	0.24	1.71	0.67	0.16	1.14	7.37	2.62	3.07	1.84	0.52	0.66	0.09	9.65	4.08	2.77	4.78	21.54	2.59	0.72	4.94	0.64	21.73	1.38	0.64	106.84
Gr8a-	0.22	0.29	0.03	0.23	6.29	2.47	0.41	0.21	0.9	0.66	0.14	1.27	0	9.77	2.65	1.66	0.51	0.67	0.09	11.32	4.92	2.32	5.25	19.37	2.43	0.68	5.53	0.75	20.03	1.54	0.62	103.23
Gr8a-	0.3	0.38	0.04	0.25	8.1	2.96	0.5	0.26	1.3	0.78	0.18	1.37	8.89	3.28	3.21	1.95	0.63	0.81	0.13	11.67	0	5.33	5.96	23.93	3.19	0.85	5.62	0.76	26.74	1.63	0.91	121.91

### Sheet: G
Genotype	Description	C21	Unknown	C22	7-C22	Unknown	C23	C23 & 9-C23	7-C23	5-C23	CvA	C24	C24 & 9-C24	8-C24	7-C24	6-C24	5-C24	2Me-C24	C25	C25 & 9-C25	7-C25	5-C25	C25 diene	Unknown	2Me-C26	C27	7-C27	2Me-C28	C29	2Me-C30	Sum
desat1 > Gr8a-RNAi	Gr8a oenocyte knockdown	2.52	0.09	1.41	0.78	0.39	9.69	9.69	45.79	2.62	11.95	0.37	0.37	0.8	0.31	0.4	0.07	3.08	1.06	0.78	3.91	0.44	0.07	0.08	5.22	0.38	0.08	2.83	0.25	0.92	106.35
desat1 > Gr8a-RNAi	Gr8a oenocyte knockdown	1.68	0.03	1.18	0.29	0.19	0	7.5	16.21	0.95	3.85	0.3	0.3	0.29	0.11	0.15	0.03	2.86	1.25	1.25	1.36	0.14	0.02	0.15	5	0.33	0.03	2.79	0.18	0.54	48.96
desat1 > Gr8a-RNAi	Gr8a oenocyte knockdown	2.36	0.08	1.19	0.86	0.5	9.52	9.52	48.74	2.86	12.05	0.33	0.33	0.74	0.35	0.4	0.08	4.25	0.83	0.93	4.31	0.48	0.07	0.09	5.6	0.29	0.08	2.43	0.24	0.9	110.41
desat1 > Gr8a-RNAi	Gr8a oenocyte knockdown	1.68	0.04	0.9	0.15	0.33	0	7.26	34.31	2.04	7.94	0.28	0.28	0.54	0.24	0.27	0	2.86	0.79	0.78	2.9	0.31	0.04	0.09	4.05	0.33	0.07	2.26	0.26	0.72	71.72
desat1 > Gr8a-RNAi	Gr8a oenocyte knockdown	2.54	0.1	1.48	0.84	0.45	10.19	10.19	49.2	2.94	13.34	0.38	0.38	0.89	0.34	0.34	0.07	3.21	0	1	4.49	0	0.07	0.28	5.06	0.39	0.1	2.87	0	0.99	112.13
desat1 > Gr8a-RNAi	Gr8a oenocyte knockdown	2.54	0.03	1.5	0.71	0.36	0	9.41	41.37	0	3.15	0	0.37	0.74	0.28	0.38	0.06	2.93	1.03	0.64	3.52	0.26	0	0.25	5.01	0.39	0.08	2.95	0.24	0.44	78.64
desat1 > Gr8a-RNAi	Gr8a oenocyte knockdown	2.75	0	1.57	0.94	0.51	11.37	11.37	55.32	3.36	0.79	0.43	0.43	0.95	0.4	0.5	0.08	4.23	1.14	0.97	4.97	0.29	0	0.28	6.22	0.41	0.11	3.06	0.28	0.37	113.1
desat1 > Gr8a-RNAi	Gr8a oenocyte knockdown	2.7	0	1.44	0.88	0.46	10.55	10.55	52.63	3.11	3.13	0.38	0.38	0.92	0.37	0.45	0.08	3.64	1.04	1	4.65	0.28	0	0.31	5.44	0.06	0.11	2.71	0.29	0.46	108.02
desat1 > Gr8a-RNAi	Gr8a oenocyte knockdown	2.24	0.06	1.1	0.75	0.42	9.35	9.35	43.69	2.47	10.27	0.32	0.32	0.62	0.29	0.31	0.06	3.54	0.93	0.89	3.61	0.41	0.06	0.32	5.31	0.04	0.07	2.75	0.27	0.89	100.71
desat1 > GFP-RNAi	Control	1.45	0.01	0.9	0.61	0.3	9.4	9.4	41.66	2.53	7.36	0.32	0.32	0.77	0.4	0.35	0.07	2.97	2.17	2.17	7.21	0.56	0.06	0.24	5.48	0.08	0.14	2.4	0.37	0.71	100.41
desat1 > GFP-RNAi	Control	1.48	0.04	1.28	0.58	0.2	10.24	10.24	40.64	2.55	5.47	0.41	0.41	1.02	0.43	0.42	0.06	1.88	0	2.45	8.76	0.62	0.02	0.31	4.64	0.06	0.14	2.85	0.3	0.7	98.2
desat1 > GFP-RNAi	Control	1.43	0.06	1.18	0.65	0.24	11.27	11.27	46.64	2.93	10.32	0.42	0.42	1.1	0.55	0.45	0.08	2.39	0	3	11.32	0.89	0.06	0.35	5.05	0.51	0.16	2.43	0.28	0.91	116.36
desat1 > GFP-RNAi	Control	1.42	0	1.49	0.34	0.13	9.79	0	24.08	1.57	3.65	0.43	0.43	0.63	0.24	0.24	0	1.76	0.76	0.76	4.99	0.34	0	0.19	4.47	0.43	0.08	2.74	0.24	0.57	61.77
desat1 > GFP-RNAi	Control	1.82	0.06	1.63	0.72	0.2	12.85	12.85	51.49	3.15	6.72	0.51	0.51	1.45	0.54	0.52	0.09	1.75	3.19	3.19	10.99	0.78	0.05	0.37	4.27	0.61	0.21	3	0.07	1.06	124.65
desat1 > GFP-RNAi	Control	1.65	0.04	1.31	0.69	0.23	10.99	10.99	47.53	2.91	7.54	0.41	0.41	1.13	0.49	0.44	0.08	2.28	2.5	2.5	9.38	0.67	0.05	0.32	4.71	0.42	0.13	2.66	0.31	0.83	113.6
desat1 > GFP-RNAi	Control	0.97	0.02	1.03	0.06	0.13	8.41	0	16.09	1.06	4.02	0.37	0.37	0.39	0.17	0.16	0	1.9	0.6	0.6	3.44	0.26	0	0.17	5.24	0.37	0.06	2.77	0.22	0.64	49.52
desat1 > GFP-RNAi	Control	0.53	0	0.68	0.03	0.04	5.37	0	2.46	0.16	0.74	0.26	0.26	0.05	0.02	0.02	0	1.32	0.97	0	0.49	0	0	0.15	4.59	0.33	0	2.64	0	0.47	21.58
desat1 > GFP-RNAi	Control	2.03	0.04	1.97	0.71	0.22	12.89	12.89	49.8	3.3	7.77	0.55	0.55	1.56	0.55	0.56	0.09	2	3.04	3.04	10.97	0.78	0.05	0.36	4.68	0.58	0.18	2.82	0.39	0.87	125.24
desat1 > GFP-RNAi	Control	0.97	0	1.52	0.21	0.06	9.73	0	14.98	0.99	2.28	0.56	0.56	0.54	0.17	0.19	0	0.99	1.48	0.51	3.9	0	0	0.14	4.37	0.57	0.07	3.35	0.25	0.59	48.98

### Sheet: H
Genotype	Description	C21	Unknown	C22	7-C22	Unknown	C23	C23 & 9-C23	7-C23	5-C23	CvA	C24	C24 & 9-C24	8-C24	7-C24	6-C24	5-C24	2Me-C24	C25	C25 & 9-C25	7-C25	5-C25	C25 diene	Unknown	2Me-C26	C27	7-C27	2Me-C28	C29	2Me-C30	Sum
r4 > Gr8a-RNAi	Gr8a fat body knockdown	3.34	0.11	3.18	0.52	0.23	25.21	25.21	26.4	1.87	10.6	0.75	0.75	0.61	0.3	0.54	0	3.26	2.72	0.82	4.09	0.43	0	0.12	7.54	1.25	0.13	5.65	0.39	0.95	126.97
r4 > Gr8a-RNAi	Gr8a fat body knockdown	3.57	0	2.43	1.41	0.5	0	19.47	73.57	4.08	34.91	0.69	0.69	1.67	0.68	0.71	0.14	3.73	2.27	1.89	8.02	1	0.13	0.55	7.15	1.16	0.16	4.9	0.37	2.14	177.99
r4 > Gr8a-RNAi	Gr8a fat body knockdown	7.02	0	6.18	3.34	0.82	0	105.15	132.21	15.31	28.91	0	1.81	5.76	2.49	2.02	0.36	5.41	0	14.76	49.19	3.97	0.15	2.97	12.81	2.57	1.27	10.14	1	2.33	417.95
r4 > Gr8a-RNAi	Gr8a fat body knockdown	1.64	0.4	1.58	1.14	0.29	0	16.48	51.45	3.04	25.92	0	0.74	1.46	0.67	0.53	0.11	2.91	0	6.14	12.75	1.35	0	0.91	7.12	1.21	0.37	5.96	0.77	2.55	147.49
r4 > Gr8a-RNAi	Gr8a fat body knockdown	3.23	0	4.22	1.93	0.36	0	47.3	102.29	7.95	19.98	1.5	1.5	4.71	1.94	1.5	0.25	2.66	0	11.85	48.42	3.32	0	2.17	9.78	2.06	1.19	8.19	1.04	0.02	289.36
r4 > Gr8a-RNAi	Gr8a fat body knockdown	10.99	0	14.13	6.3	1.27	0	102.87	332.72	21.42	90.17	4.51	4.51	13.44	4.69	4.54	0.8	9.5	29.86	29.86	92.53	8.12	0.44	6.92	28.73	6.04	2.47	23.65	2.48	9.51	862.47
r4 > Gr8a-RNAi	Gr8a fat body knockdown	8.26	0	9.29	4.87	1.27	0	76.37	272.62	17.55	64.62	3.14	3.14	8.61	3.48	3.31	0.46	11.52	0	21.59	63.74	5.05	0	4.18	30.02	4.3	1.57	22.14	1.7	7.49	650.29
r4 > Gr8a-RNAi	Gr8a fat body knockdown	9.02	0.15	17.85	0.59	0.44	0	91.62	47.42	2.98	8.83	4.7	4.7	1.99	0.67	1.08	1.08	10.56		15.63	14.07	1.54	0	3.7	33.54	7.88	0.53	28.9	2.43	5.51	317.41
r4 > Gr8a-RNAi	Gr8a fat body knockdown	2.48	0	5.68	0.26	0	42.4	42.4	18.77	1.12	5.4	2.4	2.4	0.64	0.23	0.3	0.3	3.69	0	9.26	4.13	0.37	0	0.21	20.33	5.87	0	22.06	1.88	4.73	197.31
r4 > Gr8a-RNAi	Gr8a fat body knockdown	6.96	0	6.07	3.37	0.76	0	49.29	162.77	9.5	56.33	1.77	1.77	4.52	1.84	1.88	0.3	5.74	5.44	6.82	24.59	2.51	0.18	1.84	13.19	2.8	0.65	11.1	0.93	4.46	387.38
r4 > GFP-RNAi	Control	4.43	0.5	3.48	2.42	0.72	41.48	41.48	124.03	8.08	21.54	1.2	1.2	3.35	2.08	1.26	0.23	3.92	0	11.7	46.23	3.1	0	1.67	11.04	1.68	1.04	8.82	0.75	2.09	349.52
r4 > GFP-RNAi	Control	2.29	0.28	2.09	0.95	0.33	19.25	19.25	60.92	3.31	15.71	0.73	0.73	1.77	0.83	0.53	0	2.36	0	5.29	17.36	1.23	0	1.12	6.91	1.26	0.38	5.36	0.53	1.76	172.53
r4 > GFP-RNAi	Control	2.35	0.24	2.1	1.1	0.27	19.12	19.12	54.82	3.19	15.9	0.7	0.7	1.56	0.72	0.47	0	1.84	0	4.93	15.18	1.04	0	0.9	6.46	1.41	0.32	5.82	0.6	1.61	162.47
r4 > GFP-RNAi	Control	8.57	1.13	8.4	4.5	1.01	0	73.3	230.72	0	63.35	0	2.76	7.07	3.07	2.12	0	7.4	0	19.24	62.77	4.6	0	3.39	23.15	4.31	1.34	18.31	1.68	6.67	558.86
r4 > GFP-RNAi	Control	20.4	1.1	23.27	8.78	2.17	0	220.45	517.91	41.12	46.84	0	7	22.97	9.21	7	1.1	12.6	0	52.65	212.14	16.55	0	7.87	40.16	8.43	5.2	35.23	3.38	7.68	1331.21
r4 > GFP-RNAi	Control	9.03	0.89	8.42	3.6	1	0	71.8	206.48	11.68	39.67	2.6	2.6	5.89	2.61	1.99	0.35	9.26	8.66	7.22	45.85	3.15	0	3.02	29.34	4.28	0.88	21.55	1.72	5.26	508.8
r4 > GFP-RNAi	Control	3.61	0.43	4.57	1.92	0.61	36.95	36.95	123.39	6.89	15.02	1.66	1.66	4.58	2.04	1.6	0.25	3.77	0	15.2	49.28	3.24	0	2.04	11.42	3.45	2.44	11.03	2.42	3.59	350.01
r4 > GFP-RNAi	Control	1.16	0	2.63	0.13	0.1	23.3	23.3	10	0.61	2.19	1.11	1.11	0.33	0.16	0.2	0	2.4	4.72	0	3.9	0.25	0	0.17	11.57	3.45	0.21	11.46	1.7	2.61	108.77
r4 > GFP-RNAi	Control	4.44	0.53	5.28	1.98	0.36	37.17	37.17	118.54	6.76	24.57	1.68	1.68	4.67	1.8	1.5	0.24	2.1	0	11.98	38.6	2.69	0.11	1.78	7.81	3.73	1.39	9.87	2.04	3.78	334.25
r4 > GFP-RNAi	Control	2.91	0	3.34	0.83	0	26.17	26.17	75.81	4.68	18.01	1.09	1.09	2.92	1.06	0.87	0	1.94	2.34	4.9	22.56	0.8	0	0	4.54	0	0	0	0	0	202.03
