## Supplementary material for "A pleiotropic chemoreceptor facilitates the functional coupling of pheromone production and perception": Fig 2 data

### Sheet: A
Genotype	Copulation latency (s)
Gr8a>TNT	271
Gr8a>TNT	349
Gr8a>TNT	92
Gr8a>TNT	131
Gr8a>TNT	82
Gr8a>TNT	40
Gr8a>TNT	51
Gr8a>TNT	50
Gr8a>TNT	17
Gr8a>TNT	92
Gr8a>TNT	65
Gr8a>TNT	516
Gr8a>TNT	208
Gr8a>TNT	95
Gr8a>TNT	258
Gr8a>TNT	299
Gr8a>TNT	417
Gr8a>TNT	187
Gr8a>TNT	202
Gr8a>TNT	224
Gr8a>TNT inactive	180
Gr8a>TNT inactive	206
Gr8a>TNT inactive	249
Gr8a>TNT inactive	215
Gr8a>TNT inactive	106
Gr8a>TNT inactive	250
Gr8a>TNT inactive	396
Gr8a>TNT inactive	149
Gr8a>TNT inactive	341
Gr8a>TNT inactive	246
Gr8a>TNT inactive	46
Gr8a>TNT inactive	402
Gr8a>TNT inactive	258
Gr8a>TNT inactive	316
Gr8a>TNT inactive	205
Gr8a>TNT inactive	477
Gr8a>TNT inactive	495
Gr8a>TNT inactive	542
Gr8a>TNT inactive	172
Gr8a>TNT inactive	555
Gr8a>TNT inactive	415
Gr8a>TNT inactive	578
Gr8a>TNT inactive	223

### Sheet: B
Genotype	Copulation latency (s)
wt	133
wt	340
wt	28
wt	251
wt	390
wt	12
wt	169
wt	355
wt	11
wt	377
wt	18
wt	308
wt	416
wt	6
wt	112
wt	108
wt	107
wt	73
wt	110
wt	279
Gr8a-	217
Gr8a-	3
Gr8a-	218
Gr8a-	338
Gr8a-	17
Gr8a-	334
Gr8a-	109
Gr8a-	249
Gr8a-	70
Gr8a-	36
Gr8a-	93
Gr8a-	5
Gr8a-	3
Gr8a-	11
Gr8a-	3
Gr8a-	66
Gr8a-	9
Gr8a-	75
Gr8a-	44
Gr8a-	133
Gr8a-	54
Gr8a-	6
Gr8a-	21
Gr8a-	20
Gr8a-	9
Gr8a-	29

### Sheet: C
Genotype	Copulation latency (s)
DfBSC663/+	230
DfBSC663/+	292
DfBSC663/+	192
DfBSC663/+	91
DfBSC663/+	50
DfBSC663/+	200
DfBSC663/+	756
DfBSC663/+	606
DfBSC663/+	301
DfBSC663/+	190
DfBSC663/+	590
DfBSC663/+	113
DfBSC663/+	383
DfBSC754/Gr8a-	298
DfBSC754/Gr8a-	303
DfBSC754/Gr8a-	89
DfBSC754/Gr8a-	107
DfBSC754/Gr8a-	254
DfBSC754/Gr8a-	223
DfBSC754/Gr8a-	406
DfBSC754/Gr8a-	210
DfBSC754/Gr8a-	54
DfBSC754/Gr8a-	427
DfBSC754/Gr8a-	683
DfBSC754/Gr8a-	399
DfBSC754/+	143
DfBSC754/+	285
DfBSC754/+	153
DfBSC754/+	221
DfBSC754/+	603
DfBSC754/+	274
DfBSC754/+	414
DfBSC754/+	138
DfBSC754/+	344
DfBSC754/+	196
DfBSC754/+	330
DfBSC754/+	527
DfBSC754/+	807
DfBSC754/+	253
DfBSC754/+	191
DfBSC663/Gr8a-	177
DfBSC663/Gr8a-	82
DfBSC663/Gr8a-	265
DfBSC663/Gr8a-	104
DfBSC663/Gr8a-	203
DfBSC663/Gr8a-	34
DfBSC663/Gr8a-	110
DfBSC663/Gr8a-	142
DfBSC663/Gr8a-	10
DfBSC663/Gr8a-	27
DfBSC663/Gr8a-	241
DfBSC663/Gr8a-	275
DfBSC663/Gr8a-	94
DfBSC663/Gr8a-	312
DfBSC663/Gr8a-	64
DfBSC663/Gr8a-	66
DfBSC663/Gr8a-	90
DfBSC663/Gr8a-	50
DfBSC663/Gr8a-	59
DfBSC663/Gr8a-	186
DfBSC663/Gr8a-	111
DfBSC663/Gr8a-	122

### Sheet: D
Genotype	Copulation latency (s)
wt	77
wt	203
wt	441
wt	20
wt	533
wt	588
wt	31
wt	280
wt	420
wt	114
wt	205
wt	229
wt	209
Gr8a-	5
Gr8a-	16
Gr8a-	156
Gr8a-	260
Gr8a-	50
Gr8a-	14
Gr8a-	2
Gr8a-	216
Gr8a-	169
Gr8a-	16
Gr8a-	220
Gr8a-	86
Gr8a-	13
Gr8a-	14
Gr8a-;Gr8atg	582
Gr8a-;Gr8atg	358
Gr8a-;Gr8atg	305
Gr8a-;Gr8atg	127
Gr8a-;Gr8atg	395
Gr8a-;Gr8atg	175
Gr8a-;Gr8atg	516
Gr8a-;Gr8atg	18
Gr8a-;Gr8atg	65
Gr8a-;Gr8atg	560
Gr8a-;Gr8atg	33
Gr8a-;Gr8atg	42
Gr8a-;Gr8atg	9
Gr8a-;Gr8atg	106
Gr8a-;Gr8atg	67
Gr8a-;Gr8atg	585
Gr8a-;Gr8atg	12

### Sheet: E
Male Genotype	Copulation latency (s)
wt	26
wt	97
wt	333
wt	97
wt	695
wt	172
wt	588
wt	121
wt	428
wt	267
wt	222
wt	38
wt	118
wt	160
wt	308
wt	484
wt	527
wt	411
wt	652
wt	113
wt	73
wt	526
wt	178
wt	86
wt	523
wt	155
wt	79
wt	593
wt	73
wt	587
wt	81
wt	18
wt	203
wt	287
wt	276
wt	469
wt	694
wt	89
wt	155
wt	232
wt	52
wt	320
wt	350
wt	147
wt	385
wt	146
wt	128
wt	90
wt	248
Gr8a-	344
Gr8a-	116
Gr8a-	34
Gr8a-	458
Gr8a-	161
Gr8a-	31
Gr8a-	105
Gr8a-	144
Gr8a-	671
Gr8a-	22
Gr8a-	108
Gr8a-	54
Gr8a-	216
Gr8a-	117
Gr8a-	130
Gr8a-	159
Gr8a-	83
Gr8a-	636
Gr8a-	220
Gr8a-	158
Gr8a-	54
Gr8a-	11
Gr8a-	96
Gr8a-	85
Gr8a-	66
Gr8a-	13
Gr8a-	328
Gr8a-	479
Gr8a-	77
Gr8a-	106
Gr8a-	81
Gr8a-	602
Gr8a-	672
Gr8a-	244
Gr8a-	255
Gr8a-	173
Gr8a-	46
Gr8a-	65
Gr8a-	185
Gr8a-	192
Gr8a-	55
Gr8a-	161
Gr8a-	159
Gr8a-	155
Gr8a-	469

### Sheet: F
Female	Sperm donor	Focal male	Courtship index
wt	wt	wt	0
wt	wt	wt	0.155
wt	wt	wt	0.77167
wt	wt	wt	0.90167
wt	wt	wt	0.018333
wt	wt	wt	0.475
wt	wt	wt	0.375
wt	wt	wt	0.235
wt	wt	wt	0.84167
wt	wt	wt	0.99833
wt	wt	wt	0
wt	wt	wt	0.08
wt	wt	wt	0
wt	wt	wt	0.725
wt	wt	wt	0
wt	wt	wt	0
wt	wt	wt	0.91
wt	wt	wt	0.715
wt	wt	wt	0.2
wt	wt	wt	0.941667
wt	wt	Gr8a-	0.99333
wt	wt	Gr8a-	0.84667
wt	wt	Gr8a-	0.13333
wt	wt	Gr8a-	0.98333
wt	wt	Gr8a-	0.6333
wt	wt	Gr8a-	0.77167
wt	wt	Gr8a-	0.335
wt	wt	Gr8a-	0.0933
wt	wt	Gr8a-	0.825
wt	wt	Gr8a-	0.20833
wt	wt	Gr8a-	0.865
wt	wt	Gr8a-	0.85
wt	wt	Gr8a-	0.961667
wt	wt	Gr8a-	0.98833
wt	wt	Gr8a-	0.67
wt	wt	Gr8a-	0.595
wt	wt	Gr8a-	0.6933
wt	wt	Gr8a-	0.745
wt	wt	Gr8a-	1
wt	wt	Gr8a-	0.99
wt	wt	Gr8a-	0.8567
wt	wt	Gr8a-	0.955
wt	wt	Gr8a-	0.9917
wt	wt	Gr8a-	1
Gr8a-	wt	wt	0.09167
Gr8a-	wt	wt	0.46333
Gr8a-	wt	wt	0.02833
Gr8a-	wt	wt	0.835
Gr8a-	wt	wt	0.39333
Gr8a-	wt	wt	0.15667
Gr8a-	wt	wt	0
Gr8a-	wt	wt	0.89833
Gr8a-	wt	wt	0.08333
Gr8a-	wt	wt	0
Gr8a-	wt	wt	0.65667
Gr8a-	wt	wt	0.10167
Gr8a-	wt	wt	0.9633
Gr8a-	wt	wt	0.01667
Gr8a-	wt	wt	0.951667
Gr8a-	wt	wt	0
Gr8a-	wt	wt	0.93333
Gr8a-	wt	wt	0.98333
Gr8a-	wt	wt	0.831667
wt	Gr8a-	wt	0.57333
wt	Gr8a-	wt	0.73667
wt	Gr8a-	wt	0.795
wt	Gr8a-	wt	0.87333
wt	Gr8a-	wt	0.83333
wt	Gr8a-	wt	0.68667
wt	Gr8a-	wt	0.995
wt	Gr8a-	wt	0.615
wt	Gr8a-	wt	0.39333
wt	Gr8a-	wt	0.955
wt	Gr8a-	wt	0.99333
wt	Gr8a-	wt	0.76833
wt	Gr8a-	wt	0.93667
wt	Gr8a-	wt	0.685
