## Supplementary material for "A pleiotropic chemoreceptor facilitates the functional coupling of pheromone production and perception": Fig 1 data

### Sheet: G
Sex	Body part	Gr8a Ct	rp49 Ct
Male	Head	27.5311	25.8641
Male	Head	26.9007	25.0263
Male	Head	26.9726	25.2277
Female	Head	27.4176	25.3805
Female	Head	27.2842	24.8645
Female	Head	26.9342	25.1428
Male	Appendages	28.9452	26.0529
Male	Appendages	29.0011	25.9468
Male	Appendages	28.8967	25.7482
Female	Appendages	28.6272	25.9768
Female	Appendages	27.1923	24.7464
Female	Appendages	29.1373	25.9213
Male	Body	28.9489	25.7341
Male	Body	28.881	25.3035
Male	Body	28.2264	25.2708
Female	Body	30.1149	23.9022
Female	Body	29.4463	23.3823
Female	Body	27.6798	22.5974
